# *N*^6^-methyladenosine promotes temozolomide resistance through mRNA stabilization in glioblastoma cells

**DOI:** 10.1101/2025.09.14.676126

**Authors:** Emily Dangelmaier, Dorthy Fang, Kyal Sin Htet, Nicole S. Harry, Renee Pascoe, Je Won Yang, Clara Wang, Sigrid Nachtergaele

## Abstract

*N*^6^-methyladenosine (m^6^A) is a critical regulator of mRNA processing and function, impacting nearly every step of the mRNA lifecycle. Changes in m^6^A status have been implicated in many different types of cancer, including glioblastoma where acquired resistance to temozolomide remains a major clinical challenge. We established glioblastoma cell culture models of acquired temozolomide resistance and analyzed the role of m^6^A in controlling resistance-associated pathways. We show that m^6^A stabilizes key genes and pathways promoting temozolomide resistance in glioblastoma, including *MGMT*, the enzyme that repairs primary temzolomide-induced DNA damage, and PI3K/Akt signaling, a major driver of chemoresistance. Pharmacological inhibition of the m^6^A methyltransferase METTL3 destabilizes *MGMT* and other critical mRNAs, restoring temozolomide sensitivity. Collectively, our results suggest that genes associated with temozolomide resistance are stabilized by m^6^A methylation, even as the majority of the transcriptome remains subject to m^6^A-mediated mRNA decay. Moreover, these data highlight METTL3 inhibition as a promising therapeutic approach to overcoming temozolomide resistance in glioblastoma.
