## Supplementary Table 5 for "*N*^6^-methyladenosine promotes temozolomide resistance through mRNA stabilization in glioblastoma cells"

### Sheet: Sheet1
Table S5. RT-qPCR primer sequences used in this study.
Gene name	Forward	Reverse
MGMT	GCTATCGAAGAGTTCCCCGT	AGGGCTGCTAATTGCTGGTA
METTL3	CAAGCTGCACTTCAGACGAA	GCTTGGCGTGTGGTCTTT
METTL14	AGAAACTTGCAGGGCTTCCT	TCTTCTTCATATGGCAAATTTTCTT
MALAT1	GAGGAGGCTGTGCTGTGTGCC	GCTGCCTGCTGTTTTCTGCTCC
MYC	TACAACACCCGAGCAAGGAC	GAGGCTGCTGGTTTTCCACT
GAPDH	AGAAGGCTGGGGCTCATTTG	AGGGGCCATCCACAGTCTTC
ACTB	ACAGAGCCTCGCCTTTGCC	GATATCATCATCCATGGTGAGCTGG
